# Characterization of programmed cell death pathways activated in *Mycobacterium tuberculosis*-infected human macrophages

**DOI:** 10.64898/2026.01.30.702894

**Authors:** Guanchao Ding, Jacques Augenstreich, Anushka Poddar, Akshaya Ganesh, Liron David, Ravin Fisher, Volker Briken

**Affiliations:** Department of Cell Biology and Molecular Genetics, University of Maryland, College Park, MD, USA; Department of Life Sciences, Ben-Gurion University of the Negev, Negev, Israel

## Abstract

*Mycobacterium tuberculosis* (Mtb) primarily infects human lung macrophages, which serve as its major replication niche. Mtb can manipulate host macrophage cell death pathways to its advantage by inhibiting apoptosis and inducing necrotic cell death. However, the specific necrotic cell death pathway activated in human macrophages after Mtb infection remains unclear. Here, we used the THP-1 cell line and primary human monocyte-derived macrophage (hMDM) to analyze multiple programmed cell death pathways during days 1-3 after Mtb infection. Confocal microscopic analysis demonstrates that Mtb-infected THP-1 cells or hMDMs rarely exhibited apoptosis. Immunoblotting shows that Mtb induces significant CASP3 and GSDME activation in THP-1 cells, but not in hMDMs. We show that Mtb, in THP-1 cells but not hMDM, induces a significant increase in GSDMD cleavage, a hallmark of pyroptosis. MLKL phosphorylation was not observed in THP-1 cells or hMDMs during Mtb infections, indicating an absence of necroptosis. No changes in ferroptosis markers such as GPX4 expression or lipid peroxidation levels were detected. Time-lapse live-cell imaging revealed no lysosomal membrane permeabilization prior to plasma membrane rupture (PMR). However, we observed DNA release from Mtb-infected THP-1 cells and hMDMs after PMR. The DNA released from THP-1 cells exhibits low levels of myeloperoxidase and histone H3 citrullination. High-resolution confocal imaging shows that Mtb is associated with the released DNA. We demonstrate that pyroptosis induction in THP-1 cells is dispensable for the DNA release and cell death induction. In conclusion, our results reveal that Mtb-triggered cell death in hMDMs bypasses canonical cell death pathways like apoptosis, pyroptosis, necroptosis, and ferroptosis. Instead, cell death in both THP-1 cells and hMDMs correlates with DNA release, potentially through a pathway similar to NETosis in neutrophils.
