## Supplementary material for "Characterization of programmed cell death pathways activated in *Mycobacterium tuberculosis*-infected human macrophages": Appendix Tables.xlsx

### Sheet: 1
Primary antibodies
Target	Manufacturer	Cat. no.	Lot no.	Conc.	Application	Dilution
CL-CASP-3	Cell Signaling Technology	9664S	22	40 μg/mL	WB	1:1000
FL-CASP-3	Cell Signaling Technology	9662S	19	49 μg/mL	WB	1:1000
CASP-8	Enzo	ALX-804-242-C100	8262208	1 mg/mL	WB	1:1000
CASP-9	Cell Signaling Technology	9502S	10	52 μg/mL	WB	1:1000
GSDMD	NOVUS	NBP2-33422	42484	0.15 mg/mL	WB	1:1000
GSDMD	Cell Signaling Technology	39754S	3	150 μg/mL	WB	1:1000
GSDME	Cell Signaling Technology	19453S	1	100 μg/mL	WB	1:1000
pMLKL	Cell Signaling Technology	EPR9514	1079693-3	0.642 mg/mL	WB	1:1000
MLKL	Cell Signaling Technology	14993S	3	Unknown	WB	1:1000
GPX4	Cell Signaling Technology	52455S	2	Unknown	WB	1:1000
NINJ1	BD Biosciences	610777	4060725	250 μg/mL	WB	1:1000
β-actin	Cell Signaling Technology	3700S	21	312 μg/mL	WB	1:1000
STAT1	Cell Signaling Technology	14994S	8	53 μg/mL	WB	1:1000
pSTAT1	Cell Signaling Technology	9167S	32	59 μg/mL	WB	1:1000
CASP4	Santa Cruz Biotechnology	sc-56056	I0224	100 μg/mL	WB	1:200
MPO	Santa Cruz Biotechnology	sc-52707	G1924	100 μg/mL	IFM	1:200
CitH3	Abcam	ab5103	1080954-1	1 mg/mL	IFM	1:200
Rabbit IgG Isotype Control	Cell Signaling Technology	3900S	48	2.5 mg/mL	IFM	1:5000
Mouse IgG1 Isotype Control	Cell Signaling Technology	5415S	14	2.5 mg/mL	IFM	1:5000
Neutralization antibodies
Mouse Mab to Human IFN Alpha/Beta RC2	pbl assay science	21385-1	7035	1 mg/mL	Neutralization	1:10000
Mouse IgG2a kappa Isotype	Invitrogen	14-4724-82	2372847	0.5 mg/mL	Neutralization	1:5000
Secondary antibodies
Alexa Fluor 647-conjugated Goat anti-mouse IgG (H+L)	Jackson ImmunoResearch	115-605-062	142727	1 mg/mL	IFM	1:200
Alexa Fluor 647-conjugated Goat anti-rabbit IgG (H+L)	Jackson ImmunoResearch	111-605-045	158195	1 mg/mL	IFM	1:200
Peroxidase-conjugated AffinityPure Donkey anti-sheep IgG (H+L)	Jackson ImmunoResearch	713-035-003	133369	0.8 mg/mL	WB	1:25 000
Peroxidase-conjugated AffinityPure Goat anti-rabbit IgG (H+L)	Jackson ImmunoResearch	115-035-062	168652	0.8 mg/mL	WB	1:25 000
Peroxidase-conjugated AffinityPure Goat anti-mouse IgG (H+L)	Jackson ImmunoResearch	111-035-144	166044	0.8 mg/mL	WB	1:25 000

### Sheet: 2
Cell culture materials ("-" represents uncertainty or not applicable)
Material	Manufacturer	Cat. no.	Lot no.	Final Conc.	Application	Dilution Factor
RPMI	ATCC	302001	-	-	Cell culture	85-90%
FBS	Gibco	A52567-01	-	-	Cell culture	0.1
Human Serum	GeminiBio	100-110	-	-	Cell culture	0.05
human Serum off the clot	GeminiBio	100-318	-	-	Cell culture	0.05
DPBS	Gibco	14190144	-	-	Cell culture	-
Gentamicin	Corning	30-005-CR	-	500 μg/mL	Cell culture	1:100
PMA	Invivogen	tlrl-pma	-	50 ng/mL	Cell culture	-
hMCSF	R&D Systems	216-MC-010	-	10 ng/mL	Cell culture	-
Bacterial culture materials
7H9	BD	271310	112178	-	Bacterial culture	~88%
7H11	Sigma-Aldrich	M0428-500G	-	-	Bacterial culture	-
OADC	BD	212351	-	-	Bacterial culture	0.1
Tween-80	Fisher Scientific	BP338-500	072817	-	Bacterial culture	0.0005
Zeocin	Invivogen	ZEL-45-05	-	100 μg/mL	Bacterial culture	1:1000
Glycerol	Fisher Scientific	G33-4	197235	-	Bacterial culture	0.2%
Kits, reagents, and dyes
YO-PRO-1 (Oxazole Yellow)	Biotium	40089	25O0313	0.5 μM	Fluorescence Microscopy	1:2000
CytoTox 96 Non-Radioactive Cytotoxicity assay	Promega	G1782	-	-	LDH release assay	-
ToxLight BioAssay Kit	Lonza	LT07-217	-	-	AK release assay	-
Pierce BCA Protein Assay Kit	ThermoFisher	23225	-	-	BCA protein assay	-
SuperSignal West Pico PLUS Chemilumminescent Substrate	ThermoFisher	34577	-	-	WB	-
PVDF Transfer Membrane 0.45 μM, 26.5 cm x 3.75 m roll	ThermoFisher	88518	-	-	WB	-
SuperBlock Blocking Buffer - Blotting in PBS	ThermoFisher	37537	-	-	WB	-
SurePAGE, Bis-Tris, 10x8	GenScript	M00668	-	-	WB	-
Halt Protease & Phosphatase Single-use Inhibitor Cocktail (100X)	ThermoFisher	78442	-	-	WB	-
Tween-20	Fisher Scientific	BP337-500	-	-	WB/IFM	0.1% (WB)/0.2% (IFM)
Paraformaldehyde Solution, 4% in PBS	ThermoFisher	J19943-K2	-	-	IFM	-
Goat Serum	Gibco	16210-064	-	-	IFM	0.1
Bovine Serum Albumin Solution	SIGMA	A9576	-	-	IFM	3% (blocking)/1% (staining)
Human IFN-beta DuoSet ELISA	R&D Systems	DY814-05	-	-	ELISA	-
Human IL-1 beta/IL-1F2 DuoSet ELISA	R&D Systems	DY201	-	-	ELISA	-
EasySep Direct Human Neutrophil Isolation Kit	Stemcell	19666	1000195964	-	neutrophil isolation	-
CD14 MicroBeads human	Miltenyi	130-050-201	-	-	PBMC Isolation	1/3 of the instructed conc.
SYTOX™ Green Nucleic Acid Stain - 5 mM Solution in DMSO	Invitrogen	S7020	-	100 nM	Fluorescence Microscopy	1:50 000
Draq 7	Invitrogen	D15105	278DR70250	0.3 mM	Fluorescence Microscopy	1:1000
Liperfluo	Doujindo	L248	VJ730	20 μM	Fluorescence Microscopy	-
Lysoview	Biotium	70058-1		-	Fluorescence Microscopy	1:2000
DAPI (1 mg/mL)	Invitrogen	62248	3045000	1 μg/mL	Fluorescence Microscopy	1:1000
Cell treatments
Staurosporine	Sigma-Aldrich	S6942	143044	1 mM	WB	1:500
LPS-EB (Standard)	Invitrogen	tlrl-eblps	-	100 ng/mL	WB	-
Nigericin	Invitrogen	tlrl-nig	-	20 μM	WB	-
Raptino	Sigma-Aldrich	SML-1745	-	10 μM	WB	-
MG132	Cell signaling Technology	2194S	-	1 μM	WB	-
Cumyl hydroperoxide, tech. 80%	ThermoFisher	L06866.22	T06I072	100 μM	Fluorescence Microscopy	-
LLoMe	BACHEM	16689-14-8	1000092723	1 μM	Fluorescence Microscopy	-
RSL-3	MedChemExpress	HY-100218A	-	10 μM	LDH release assay	-
Ferrostatin-1	MedChemExpress	HY-100579	374576	10 μM	LDH release assay	-
hTNF-α	R&D Systems	10291-TA-020	-	100 ng/mL	WB	-
SM-164	Cell signaling Technology	56003S	3	10 μM	WB	-
z-VAD-FMK	Cell signaling Technology	60332S	5	20 μM	WB	-
Necrostatin-1	Sigma-Aldrich	480065	-	10 μM	WB	-
Disulfiram	MedChemExpress	HY-B0240	-	20 μM	WB/LDH assay	-
Dnase I	Invitrogen	90083	3235292	2,500 U/mL	LDH assay/CFU	01:25:00
